# Diverse Phosphoserine Phosphatases Exhibit Maximum Activity at an Intermediate Binding Affinity in Accord with the Sabatier Principle of Catalysis

**DOI:** 10.1101/2023.03.10.532031

**Authors:** Yoko Chiba, Hideshi Ooka, Marie Wintzer, Nao Tsunematsu, Takehiro Suzuki, Naoshi Dohmae, Ryuhei Nakamura

**Author notes:** **Corresponding Authors:** Yoko Chiba, Hideshi Ooka, **Email:** /.

## Abstract

A unified framework to rationalize enzymatic activity is essential to understand cellular function and metabolic evolution. Recent studies have shown that the activity of several hydrolases is maximized when the substrate binding affinity (Michaelis-Menten constant: *K_m_*) is neither too strong nor too weak. This is because an intermediate *K_m_* resolves the trade-off between *K_m_* and *k_cat_*, in accord with the Sabatier principle of artificial catalysis. However, it remains unclear whether this concept is applicable to enzymes in general, especially for those which catalyze the same reaction but have evolved under different selection pressures due to the phylogeny or physiology of the host organism. Here, we demonstrate that the activity of 10 distinct wild-type phosphoserine phosphatases (PSP) exhibits a maximum at an intermediate binding affinity (*K_m_* ≈ 0.5 mM), indicating that they also follow the Sabatier principle. Furthermore, by considering not only *K_m_* but also the equilibrium rate constant  of each enzyme, we have succeeded in rationalizing the PSP activity quantitatively.  is the rate constant of product release (ES → E + P) in the absence of any driving force, and a large  allows *k_cat_* to be increased without increasing *K_m_*. Although the traditional Sabatier principle considers only the binding affinity (*K_m_*), we show that the additional contribution of  drastically improves the consistency between experiments and theory. Our expanded framework which quantitatively explains the activity of phylogenetically and physiologically diverse enzymes with respect to their physicochemical parameters may lead to the rational design of highly active enzymes.
