## Supporting information I for "Diverse Phosphoserine Phosphatases Exhibit Maximum Activity at an Intermediate Binding Affinity in Accord with the Sabatier Principle of Catalysis"

### Sheet: Seq information
Type	locas tag	host organism	optimal growth temp (℃)	pI	protein size (Mw, average)	vecter to be cloned	amino acid	(codon optimized) gene
1	MJ_1594	Methanocaldococcus jannaschii	85	7.6	23593.6	pET21c	MEKKKKLILFDFDSTLVNNETIDEIAREAGVEEEVKKITKEAMEGKLNFEQSLRKRVSLLKDLPIEKVEKAIKRITPTEGAEETIKELKNRGYVVAVVSGGFDIAVNKIKEKLGLDYAFANRLIVKDGKLTGDVEGEVLKENAKGEILEKIAKIEGINLEDTVAVGDGANDISMFKKAGLKIAFCAKPILKEKADICIEKRDLREILKYIK	atggagaagaaaaagaaacttattctgttcgatttcgattccacgcttgtcaacaacgaaaccattgacgaaattgctcgtgaagcaggggttgaggaagaagtcaaaaagatcaccaaagaagcaatggaaggcaaactgaactttgagcagtcgttacgcaaacgagttagtctgctgaaagacttgccgatagaaaaagtggagaaagccatcaaacggattaccccaactgaaggtgcagaggaaacgatcaaagaactgaaaaatcgtggttatgtggttgcggtggtatctggtggctttgacattgctgtgaacaaaatcaaggagaaactcggcttagattatgcgtttgcgaatcgtctgatcgtgaaagacgggaaactgacaggagat…
1	PSPH	Homo sapiens	-	5.51	25007.7	pET21c	MVSHSELRKLFYSADAVCFDVDSTVIREEGIDELAKICGVEDAVSEMTRRAMGGAVPFKAALTERLALIQPSREQVQRLIAEQPPHLTPGIRELVSRLQERNVQVFLISGGFRSIVEHVASKLNIPATNVFANRLKFYFNGEYAGFDETQPTAESGGKGKVIKLLKEKFHFKKIIMIGDGATDMEACPPADAFIGFGGNVIRQQVKDNAKWYITDFVELLGELEE	atggtgtcgcactcagagttgcggaaattgttctatagtgcggatgcggtttgctttgatgtcgatagcaccgtgattcgtgaggaaggcattgatgagcttgcgaaaatctgcggcgttgaagatgcggtatccgaaatgacgcgtcgtgccatgggtggggcagttcccttcaaagcagcgctgactgaacgtttagcgcttatccagccatcccgcgaacaggtccagcgtctgattgctgaacagccaccgcatctgacgcctggaatccgcgaactggtttctcgcctgcaagaacgcaatgtacaggtgttcctcatttcgggtggctttcgcagcattgtggagcatgtagccagcaaactgaacattccggctaccaacgtgtttgccaat…
1	JW4351	Escherichia coli	37	5.49	35042.7	pET21c	MPNITWCDLPEDVSLWPGLPLSLSGDEVMPLDYHAGRSGWLLYGRGLDKQRLTQYQSKLGAAMVIVAAWCVEDYQVIRLAGSLTARATRLAHEAQLDVAPLGKIPHLRTPGLLVMDMDSTAIQIECIDEIAKLAGTGEMVAEVTERAMRGELDFTASLRSRVATLKGADANILQQVRENLPLMPGLTQLVLKLETLGWKVAIASGGFTFFAEYLRDKLRLTAVVANELEIMDGKFTGNVIGDIVDAQYKAKTLTRLAQEYEIPLAQTVAIGDGANDLPMIKAAGLGIAYHAKPKVNEKAEVTIRHADLMGVFCILSGSLNQK	atgcctaacattacctggtgcgacctgcctgaagatgtctctttatggccgggtctgcctctttcattaagtggtgatgaagtgatgccactggattaccacgcaggtcgtagcggctggctgctgtatggtcgtgggctggataaacaacgtctgacccaataccagagcaaactgggtgcggcgatggtgattgttgccgcctggtgcgtggaagattatcaggtgattcgtctggcaggttcactcaccgcacgggctacacgcctggcccacgaagcgcagctggatgtcgccccgctggggaaaatcccgcacctgcgcacgccgggtttgctggtgatggatatggactccaccgccatccagattgaatgtattgatgaaattgccaaactg…
2	Caur0633	Chloroflexus aurantiacus	50-60	6.35	24349.6	pET21c	MRLIIVRHGESEWNRINRYQGQQDAPLSELGRKQAAALGERLRHEKIDVVYSSRLQRAAHTAQAIVAHHPGLEIIYDDALLEINHGEWEGKYLHEILERYADGLREWRQHPTRSQMPGGESFSNVLKRVLDFRERICVQHAGQTVLISTHDVIVKILVADALGMNMDRINRIWVTNASISVIEYGDDLPYLVSLSEACHLGHLATTREQQHAL	atgcgcctgattatcgttcgtcacggagaatcggaatggaatcgcattaatcgctatcagggtcagcaggatgcccctctgagtgagttaggtcgcaaacaagccgcagctttaggggaacgtctgcgccacgaaaagatcgatgtggtgtacagttctcgtctgcaacgtgcagcgcataccgcccaagcgattgttgcgcatcatccgggtctggagatcatctacgacgatgctctcctggaaattaaccacggtgaatgggaaggcaaatacctccacgagattcttgagcgctatgctgatggcttgcgtgaatggcgccaacacccgactcgttcacagatgccaggtggcgagtccttcagcaacgtgttgaaacgtgtactggactttcgg…
2	HTH_0103	Hydrogenobacter thermophilus	70	6.16	24556.3	pCDFDuet	MVKLILVRHAESEWNPVGRYQGLLDPDLSERGKKQAKLLAQELSREHLDVIYSSPLKRTYLTALEIAEAKNLEVIKEDRIIEIDHGMWSGMLVEEVMEKYPEDFRRWVEEPHKVEFQGGESLASVYNRVKGFLEEVRKRHWNQTVVVVSHTVPMRAMYCALLGVDLSKFWSFGCDNASYSVIHMEERRNVILKLNITCHLGEFYVEAHKAI	atggtaaagcttatactggtgcgacatgcggagagcgagtggaaccccgtaggaaggtatcagggactcttagacccggatctatcagagaggggtaaaaagcaggctaagcttcttgcacaggagctttcaagggaacacttagatgttatatactcatcccccctaaaaaggacttatctgactgccttggagatagccgaggcgaaaaaccttgaggttataaaggaggataggataatagaaatagaccacggtatgtggtcgggcatgctggtagaggaggtgatggaaaagtatcctgaggattttaggaggtgggtagaagagcctcataaggtagaatttcagggaggagagagcttagcatctgtttacaacagggtgaagggctttctt…
2	PERMA_0343	Persephonella marina	55-80	5.45	24712.4	pRSFDuet	MAVRI IYVRH AESLW NPIGK YQGRL DPELS ERGHK QAELL AKILK KYEPS ALYSS PLKRT YMTAE YISKE LDLPI NIDED IIEID HGEWS GMLVE EVKEK YPDLF RQWLY EPETI KFPHG ETLID VYNRV KRFQE RMLEK HEGET IIAVS HTVPI RASFV AGLDL PLAKF WSFGC DNASY SILDY EKVRP ILYKL NNTYF LGDLF IPALD AL	atggcagtacgcatcatctacgtgcgtcatgctgaatccctctggaatcctatcggcaaatatcagggtcgtcttgatcctgaactgagtgaacgtggccacaaacaagcggaactgctggcgaaaatcctgaagaaatatgaaccatcagcgctgtattcctctccgttgaaacgcacctacatgacagctgagtacatttcgaaagagctcgatttacccattaacatcgacgaagatatcatcgagattgatcacggagaatggagtgggatgctggtagaagaggtcaaagagaaatatccggatctgtttcgtcagtggctgtatgaacccgaaaccatcaagttcccacatggtgaaaccctcattgacgtgtacaatcgcgtgaaacgcttt…
2	TLR1532	Thermosynechococcus elongatus	50	6.39	52260.9	pET21c	MAQWDGQVCCLSIAKEKPLSTRVIIVRHGESTFNVQERVQGHSDASLLTERGRWMAAQVGLALRGIPIRKIYTSPLKRAQETAEVIHAQLQNPELKPPHALDLLKEIALPAWEDLPFAEVKAQFPEDYRRWQEAPETLMMKITTESGQTKEFFPLLDLYDRAGMVLETLLAAHANETIVIVGHSGMNRALICTGLGLGVKGYLRLQQANGGISVLNFSNGLRQPAQLEALNLTSHLNDPFPQPRFKEQTLRVFLVRHGETDWNREGRFQGQIDVPLNENGRAQAAAVAEFLKDVPFHHAVSSPLLRPKDTALAILQYHPHVQLELEPALAEISHGDWEGKFEPEVEAAYPGELERWRTTPALVQMPNGENLEQVRDRVVKAWELWLKRWKTNAPTPHNV…	atggcacagtgggatggccaagtttgttgtctgtcaatcgctaaggagaaacctctgagtacccgagtcattattgtccgccacggtgaaagcacgtttaatgtccaagagcgggtgcaaggtcacagtgatgcctcgttgctcacggagcggggtcgttggatggcagcccaggtgggtctagcgctgcggggtattcctattcgcaaaatttacaccagtcccctgaaacgggcacaggaaaccgcagaggttatccatgctcagctccaaaaccccgaactcaagccaccccatgcccttgatctcctcaaagagattgccctgccagcttgggaagatctcccctttgccgaagtgaaggcacagttcccagaggactatcgccgctggcaggaa…
3	BSU28940	Bacillus subtilis	25-35	4.82	29580.7	pET21c	MKAVFFDLDDTLLWDEKSVRTTFAETCLQAEKKYGLAPEEFEAAVREAARELYMSYETYPYTVMIGINPFEGLWSNFSEPISEGFQKLNKIVPEYRRNAWTNGLKALGIDDPAYGEYLGEFFAAERRKRPFVYDETFAVLDQLKGKYELLLLTNGDPSLQKEKLAGVPELAPYFNEIVISGAFGKGKPDVSIFEHCLKLMNIEKDDAIMVGDNLNTDILGASRAGIKTVWINRTDKKNETDVKPDYIISSLHDLFPILEK	atgaaagcggtattctttgatctggatgacaccttactgtgggacgagaaaagtgtccgtacgaccttcgccgaaacctgtctgcaagcggaaaagaagtatggcctggccccggaagaatttgaagcagccgttcgcgaagcagcacgcgagttgtacatgagctacgagacttatccgtatacagtgatgatcggtatcaatccgtttgaaggtctgtggagcaacttttcggaaccgatttccgaagggtttcagaaacttaacaaaattgtgccggaatatcgccgtaacgcatggaccaatggtttaaaagcgctgggcattgatgatccagcttatggcgaatacttgggcgagttctttgctgccgagcgtcgcaaacggcccttcgtctat…
3	K649_13560	Meiothermus ruber	60-65	5.03	28985.1	pET21c	MIQAILFDLDETLILDHPVSLHALRSCAFYAASWYSLDIPRLIQDAEEAAVRLWKASPVFDYTQRIGHSAGEGLWARYTVQTHPALQILHDWAPSFRVAVWDEALARQNIHDDALSEALAHRYPGERRLYPRYPEIDELLGALAGYKLGIVTNGVPDLQREKLEGSCLLDRFQAVVISGELDIGKPERGIFDHICKTLEVEPSACVMVGDNPERDVAGAAAAGMKAVWVERGFKAKDPRYPADLEVTNLLQMLPWLEAL	atgattcaggcgatcttgttcgatctggatgaaaccctgatcctggatcatccggtgtcgttacacgcgttacgctcatgtgcgttttacgctgccagttggtactccctcgatattccgcgcttgattcaggatgccgaagaagctgccgtacgtctgtggaaagctagcccggtgttcgattacacgcaacgtattggccattccgcgggtgagggcctttgggcacgctacacggttcagactcatccagccctgcagattctgcatgactgggcaccaagctttcgcgtagcggtatgggacgaagccttagcccggcagaacattcacgacgatgccctgagtgaagccctcgcacatcgctatcctggcgaacgtcgtctgtatccgcggtat…
3	TT_C1695	Thermus thermophilus	70	5.47	27435.5	pET26b	MKLLLLDLDDTLLQDLPVSRAVLEDLGRKAGVEGFFARVKARAEALFREAPFYPWAEAIGHSALEALWARYSTPGLEALAAWAGPFRERVFREALEEAGGAPERARELAEAFFRERRRYPLYPEAEAFLAEARRRGLALALLTNGVPDLQREKLVGAGLAHHFSLVLISGEVGIGKPDPRLFRMALCAFGVAPEEAAMVGDNPQKDVRGARLAGVRAVWVDRGLRPEDPEASPDLRVGDLREVFLAEAL	atgaagcttctccttctggacctggatgacaccctccttcaggaccttccggtaagccgcgcggtcctggaggacctggggcgtaaggcgggggtggagggcttcttcgcccgggtcaaggcgcgggccgaggccctcttccgtgaggcccccttctacccttgggccgaggccatcggccactcggccctggaggccctctgggcccggtacagcaccccgggcctcgaggccctggccgcctgggccgggcctttccgggagcgggtcttccgggaggccttggaggaggcggggggggcccccgaacgggcgcgggagctcgccgaggccttcttccgggagaggcgccgctaccccctgtacccggaggcggaggccttcctggcggaggcccgg…

### Sheet: Activity at 40C
										Activity (umol/ mg/ min)									Activity V0/E (sec-1)									SD of Activity (umol/ mg/ min)										SD of V0/E (sec-1)
			Parameters calculated using Python**							L-P-Ser (mM)									L-P-Ser (mM)									L-P-Ser (mM)										L-P-Ser (mM)
locus tag	organism	MW	Km(mM)*	k2(1/s)	k1(1/s)	k1r(1/s)	dG1(kJ/mol)	k10(1/s)	k20(1/s)	0.02	0.05	0.1	0.25	0.5	1	2	5	10	0.02	0.05	0.1	0.25	0.5	1	2	5	10	0.02	0.05	0.1	0.25	0.5	1	2	5	10	0.02	0.05	0.1	0.25	0.5	1	2	5	10
PSPH	Homo sapiens	25007.7	0.0075814	7.38548	974.158	0.00268633	-33.3282	1.61769	0.300515	12.6161	15.2359	17.0607	17.9772	17.7315	18.0849	16.6245	16.9447	14.416	5.25831	6.35024	7.1108	7.4928	7.3904	7.53768	6.929	7.06247	6.00851	3.96243	1.38142	0.982255	2.41184	1.05606	2.23388	0.971536	1.68161	1.14971	1.65152	0.575771	0.409399	1.00524	0.440159	0.931071	0.404931	0.700886	0.479192
TLR1532	Thermosynechococcus elongatus	52260.9	0.0990972	2.9287	29.5538	0.00106526	-26.6361	0.177433	0.0329614	0.45127	1.11285	1.69998	2.46481	2.86398	3.01887	3.23266	3.23436	3.00831	0.393063	0.969312	1.48071	2.14689	2.49457	2.62948	2.81569	2.81718	2.62029	0.00613453	0.0494827	0.0989329	0.119232	0.127298	0.0634793	0.200307	0.132852	0.023443	0.00534327	0.0431002	0.0861721	0.103853	0.110878	0.0552914	0.174471	0.115716	0.0204192
Caur0633	Chloroflexus aurantiacus	24349.6	0.175147	2.36779	13.5189	0.000861238	-25.1533	0.107903	0.0200449	0.38477	1.26915	2.1339	3.37999	4.49454	4.94949	5.46088	5.48052	4.94753	0.15615	0.515056	0.865996	1.37169	1.82401	2.00864	2.21618	2.22414	2.00784	0.0215831	0.00601078	0.0550547	0.13875	0.250791	0.313931	0.220565	0.409846	0.173083	0.008759	0.00243934	0.0223427	0.0563087	0.101778	0.127402	0.0895114	0.166327	0.0702416
MJ_1594	Methanocaldococcus jannaschii	23593.6	0.356035	5.30941	14.9126	0.0019312	-23.3063	0.169703	0.0315255	0.9506	1.81995	3.01946	5.3594	7.689	10.1368	11.7928	12.3305	11.4426	0.373801	0.715654	1.18733	2.10746	3.02352	3.98605	4.63723	4.84867	4.49955	0.398475	0.273292	0.30158	0.273532	0.791833	1.03863	1.48748	1.33647	1.64635	0.156691	0.107466	0.118589	0.10756	0.31137	0.408419	0.584917	0.525534	0.647389
TT_C1695	Thermus thermophilus	27435.5	0.468304	11.1577	23.8258	0.00405841	-22.5927	0.310958	0.0577661	1.16712	2.68999	4.5144	8.42763	12.4503	16.4586	19.8649	22.3722	22.8707	0.533676	1.23002	2.06424	3.8536	5.69298	7.52584	9.08337	10.2299	10.4578	0.174793	0.191075	0.367602	0.681213	1.4663	1.1391	0.683933	2.1629	2.29093	0.0799256	0.0873707	0.168089	0.31149	0.670476	0.520863	0.312734	0.989004	1.04755
JW4351	Escherichia coli	35042.7	0.466309	66.8355	143.329	0.0243101	-22.6038	1.86664	0.346762	4.08818	11.732	22.6764	37.9764	58.5007	78.7698	93.6011	104.055	97.6059	2.38768	6.85204	13.244	22.1799	34.167	46.0051	54.6673	60.7726	57.0062	0.0746724	0.130634	1.46323	2.65808	3.93296	6.09259	8.07538	7.20095	8.45091	0.0436121	0.0762959	0.854592	1.55244	2.29703	3.55835	4.71638	4.20568	4.93571
K649_13560	Meiothermus ruber	28985.1	0.548151	66.715	121.709	0.0242663	-22.1828	1.71856	0.319253	3.50415	11.6719	23.4727	39.9248	67.1875	92.1681	104.487	125.872	115.922	1.69281	5.63853	11.3393	19.2871	32.4573	44.525	50.4759	60.807	56.0001	0.0837743	0.226842	0.65106	0.59377	2.79102	3.5249	3.11769	1.50309	3.66661	0.0404702	0.109584	0.314518	0.286842	1.3483	1.70283	1.50611	0.726123	1.77129
BSU28940	Bacillus subtilis	29580.7	1.13703	71.0869	62.5198	0.0258565	-20.2833	1.27143	0.236192	1.76128	5.93534	11.9369	24.8235	44.4645	68.5445	91.027	117.669	112.84	0.868331	2.92619	5.88505	12.2383	21.9215	33.7932	44.8774	58.0122	55.6313	0.0295615	0.0654837	0.437261	1.73457	4.29125	5.5607	5.32172	7.35542	10.9524	0.0145742	0.0322842	0.215575	0.855166	2.11564	2.74149	2.62367	3.62631	5.39964
PERMA_0343	Persephonella marina	24712.4	1.98134	7.52585	3.79836	0.00273739	-18.8374	0.101969	0.0189425	0.144657	0.43397	0.960329	2.22175	3.71641	5.97031	9.20454	13.1013	13.9332	0.0595803	0.178741	0.395535	0.915081	1.53069	2.45902	3.79111	5.39609	5.73871	0.0209711	0.00954181	0.0430547	0.152443	0.316314	0.420336	0.191788	0.866518	0.331048	0.00863743	0.00393002	0.0177331	0.0627871	0.130281	0.173125	0.0789925	0.356896	0.13635
HTH_0103	Hydrogenobater thermophilus	24556.3	9.63928	3.82225	0.396529	0.00139027	-14.7184	0.0234794	0.00436173	-0.00142681	0.0304384	0.0798057	0.211642	0.454293	0.936647	1.571	3.19413	4.31921	0	0.0124576	0.0326622	0.0866191	0.185929	0.383343	0.642967	1.30727	1.76773	0.000616449	0.00256648	0.00397006	0.00867211	0.0020312	0.00572778	0.163462	0.123909	0.17436	0.000252295	0.00105039	0.00162484	0.00354925	0.000831314	0.00234422	0.0669004	0.0507126	0.0713608
*Km was caluculated using using the activity of 0.02-5 mM
**These parameters were calculated by considering α1=α2=0.5

### Sheet: Activity at 70
										Activity (umol/ mg/ min)									Activity V0/E (sec-1)									SD of Activity (umol/ mg/ min)										SD of V0/E (sec-1)
			Parameters calculated using Python**							L-P-Ser (mM)									L-P-Ser (mM)									L-P-Ser (mM)										L-P-Ser (mM)
locus tag	organism	MW	Km(mM)*	k2(1/s)	k1(1/s)	k1r(1/s)	dG1(kJ/mol)	k10(1/s)	k20(1/s)	0.02	0.05	0.1	0.25	0.5	1	2	5	10	0.02	0.05	0.1	0.25	0.5	1	2	5	10	0.02	0.05	0.1	0.25	0.5	1	2	5	10	0.02	0.05	0.1	0.25	0.5	1	2	5	10
PSPH	Homo sapiens	25007.7																																			0	0	0	0	0	0	0	0	0
TLR1532	Thermosynechococcus elongatus	52260.9																																			0	0	0	0	0	0	0	0	0
Caur0633	Chloroflexus aurantiacus	24349.6	0.397884	6.96991	17.5175	0.00586939	-22.827	0.320651	0.0595667	0.417775	1.36585	2.79629	6.49229	9.94807	12.8633	14.6411	15.2323	13.6033	0.169544	0.5543	1.13481	2.63475	4.0372	5.22027	5.94177	6.18166	5.52059	0.190291	0.0704184	0.20961	0.553688	0.625412	0.77914	1.05367	0.844558	1.09283	0.0772254	0.0285777	0.0850655	0.224702	0.253809	0.316196	0.427609	0.342745	0.443502
MJ_1594	Methanocaldococcus jannaschii	23593.6	0.644196	55.2344	85.7417	0.0465131	-21.4524	1.99703	0.370984	5.94607	15.8549	21.7145	39.1575	63.6079	79.2408	105.84	127.009	115.29	2.33815	6.23458	8.5387	15.3978	25.0123	31.1596	41.6191	49.9433	45.335	0.218403	1.45524	2.03424	4.99957	3.90406	3.09389	5.06626	4.51504	6.94306	0.085882	0.572239	0.799916	1.96596	1.53518	1.2166	1.99219	1.77543	2.7302
TT_C1695	Thermus thermophilus	27435.5	0.472478	118.72	251.272	0.0999748	-22.3368	5.01207	0.931083	11.6669	32.0439	53.9127	95.5241	129.096	168.349	202.34	247.829	220.251	5.3348	14.6523	24.652	43.6792	59.03	76.9788	92.5217	113.322	100.712	3.13345	4.16389	6.97176	11.1063	12.9358	13.1795	11.8349	22.378	11.704	1.43279	1.90397	3.18789	5.07845	5.915	6.02644	5.4116	10.2325	5.35175
JW4351	Escherichia coli	35042.7																																			0	0	0	0	0	0	0	0	0
K649_13560	Meiothermus ruber	28985.1	0.788676	655.541	831.192	0.552034	-20.875	21.4207	3.97928	22.9193	78.7418	160.099	325.133	526.31	726.057	1025.63	1149.67	1039.38	11.072	38.039	77.3413	157.067	254.253	350.747	495.466	555.391	502.111	2.78665	1.21014	19.548	7.73874	27.675	11.0946	133.011	26.9479	52.1236	1.34619	0.584602	9.44335	3.73847	13.3694	5.35965	64.2557	13.0182	25.1802
BSU28940	Bacillus subtilis	29580.7																																			0	0	0	0	0	0	0	0	0
PERMA_0343	Persephonella marina	24712.4	0.680279	22.3513	32.856	0.0188221	-21.2969	0.786396	0.146087	1.05088	3.81413	6.90551	14.1765	22.9316	32.2515	41.4646	47.1433	42.4553	0.432829	1.57094	2.8442	5.83892	9.44492	13.2835	17.0782	19.4171	17.4862	0.25331	0.21645	0.238545	0.683705	0.879358	1.34148	1.65831	1.84964	2.33362	0.104332	0.0891501	0.0982504	0.2816	0.362184	0.552521	0.683015	0.761819	0.961158
HTH_0103	Hydrogenobater thermophilus	24556.3	2.15834	22.6063	10.4739	0.0190369	-18.0029	0.446532	0.0829514	1.26548	2.0418	3.20263	6.6973	11.747	17.8408	23.9735	39.6143	49.7576	0.517925	0.835651	1.31075	2.74102	4.80773	7.30174	9.81168	16.213	20.3644	0.695314	0.160987	0.101397	0.561021	0.299482	0.806873	1.0174	2.08462	3.32372	0.284573	0.0658873	0.041499	0.22961	0.12257	0.33023	0.416393	0.853175	1.3603
*Km was caluculated using using the activity of 0.02-5 mM
**These parameters were calculated by considering α1=α2=0.5
