## Supporting information II for "Diverse Phosphoserine Phosphatases Exhibit Maximum Activity at an Intermediate Binding Affinity in Accord with the Sabatier Principle of Catalysis"

### Sheet: HTH_0103
Upper band
Start	–	End	Observed	Mr(expt)	Mr(calc)	ppm	M	Peptide
9	–	19	1281.59	1280.58	1280.59	-4.82	0	R.HAESEWNPVGR.Y
20	–	31	1405.69	1404.68	1404.69	-6.9	0	R.YQGLLDPDLSER.G
38	–	45	929.532	928.524	928.534	-10.6	0	K.LLAQELSR.E
46	–	58	1556.84	1555.83	1555.84	-3.19	1	R.EHLDVIYSSPLKR.T
71	–	79	1115.59	1114.59	1114.6	-10.6	1	K.NLEVIKEDR.I
100	–	105	826.373	825.366	825.366	0.27	0	K.YPEDFR.R
100	–	106	982.466	981.459	981.467	-8.29	1	K.YPEDFRR.W
114	–	130	1882.88	1881.88	1881.96	-43.2	1	K.VEFQGGESLASVYNRVK.G
129	–	137	1076.6	1075.59	1075.6	-8.37	1	R.VKGFLEEVR.K
131	–	137	849.439	848.432	848.439	-8.95	0	K.GFLEEVR.K
131	–	138	977.515	976.507	976.534	-27.4	1	K.GFLEEVRK.R
140	–	155	1889.97	1888.96	1888.97	-6.46	0	R.HWNQTVVVVSHTVPMR.A
169	–	187	2349	2347.99	2348	-3.68	0	K.FWSFGCDNASYSVIHMEER.R
								+ Propionamide (C)
Lower band
Start	–	End	Observed	Mr(expt)	Mr(calc)	ppm	M	Peptide
2	–	8	840.604	839.596	839.596	0.87	1	M.VKLILVR.H
9	–	19	1281.6	1280.6	1280.59	4.7	0	R.HAESEWNPVGR.Y
20	–	31	1405.7	1404.69	1404.69	2.45	0	R.YQGLLDPDLSER.G
38	–	45	929.543	928.536	928.534	2.2	0	K.LLAQELSR.E
46	–	58	1556.85	1555.85	1555.84	5.89	1	R.EHLDVIYSSPLKR.T
71	–	79	1115.61	1114.6	1114.6	0.96	1	K.NLEVIKEDR.I
100	–	105	826.384	825.376	825.366	13	0	K.YPEDFR.R
100	–	106	982.477	981.47	981.467	2.83	1	K.YPEDFRR.W
114	–	130	1882.9	1881.89	1881.96	-34.1	1	K.VEFQGGESLASVYNRVK.G
129	–	137	1076.61	1075.6	1075.6	1.89	1	R.VKGFLEEVR.K
131	–	137	849.451	848.443	848.439	4.82	0	K.GFLEEVR.K
131	–	138	977.525	976.518	976.534	-16.8	1	K.GFLEEVRK.R
140	–	155	1889.99	1888.98	1888.97	2.98	0	R.HWNQTVVVVSHTVPMR.A
140	–	155	1905.97	1904.96	1904.97	-2.48	0	R.HWNQTVVVVSHTVPMR.A
								+ Oxidation (M)
169	–	187	2349.02	2348.01	2348	5.93	0	K.FWSFGCDNASYSVIHMEER.R
								+ Propionamide (C)
169	–	187	2365.01	2364.01	2363.99	5.34	0	K.FWSFGCDNASYSVIHMEER.R
								+ Oxidation (M); Propionamide (C)

### Sheet: TLR1532
Upper band
Start	–	End	Observed	Mr(expt)	Mr(calc)	ppm	M	Peptide
2	–	15	1635.85	1634.84	1634.74	61	0	M.AQWDGQVCCLSIAK.E
								+ Acetyl (Protein N-term); Deamidated (NQ); Propionamide (C)
28	–	38	1303.62	1302.62	1302.6	16.1	0	R.HGESTFNVQER.V
71	–	78	977.566	976.559	976.571	-12.2	1	K.IYTSPLKR.A
106	–	121	1827.95	1826.94	1826.95	-2.03	0	K.EIALPAWEDLPFAEVK.A
122	–	129	1025.49	1024.48	1024.46	18.1	0	K.AQFPEDYR.R
122	–	129	1026.47	1025.46	1025.45	17.6	0	K.AQFPEDYR.R
								+ Deamidated (NQ)
122	–	130	1181.59	1180.58	1180.56	15.9	1	K.AQFPEDYRR.W
151	–	161	1427.74	1426.73	1426.71	13.3	0	K.EFFPLLDLYDR.A
223	–	246	2745.31	2744.3	2744.39	-32.3	1	R.QPAQLEALNLTSHLNDPFPQPRFK.E
								+ Deamidated (NQ); Gln->pyro-Glu (N-term Q)
245	–	251	921.526	920.518	920.508	11.4	1	R.FKEQTLR.V
257	–	264	1014.45	1013.45	1013.43	15.7	0	R.HGETDWNR.E
268	–	281	1586.81	1585.81	1585.78	13.4	0	R.FQGQIDVPLNENGR.A
268	–	281	1588.79	1587.78	1587.75	17.5	0	R.FQGQIDVPLNENGR.A
								+ 2 Deamidated (NQ)
293	–	308	1800.02	1799.01	1798.98	15.7	0	K.DVPFHHAVSSPLLRPK.D
341	–	355	1735.85	1734.85	1734.81	21.3	0	K.FEPEVEAAYPGELER.W
358	–	375	1997.04	1996.03	1996	14	0	R.TTPALVQMPNGENLEQVR.D
358	–	377	2268.16	2267.16	2267.13	10.3	1	R.TTPALVQMPNGENLEQVRDR.V
378	–	387	1271.6	1270.59	1270.74	-122	1	R.VVKAWELWLK.R
381	–	387	945.533	944.525	944.512	14.4	0	K.AWELWLK.R
381	–	388	1101.64	1100.63	1100.61	14.3	1	K.AWELWLKR.W
410	–	427	2172.24	2171.23	2171.2	16.3	0	K.VLLCHIVGLGIENFWLFK.Q
								+ Propionamide (C)
447	–	462	1706.98	1705.97	1705.95	13.4	0	R.LQAVNITTHLGGVLDR.T
Lowerr band
Start	–	End	Observed	Mr(expt)	Mr(calc)	ppm	M	Peptide
2	–	15	1635.85	1634.84	1634.74	61.3	0	M.AQWDGQVCCLSIAK.E
								+ Acetyl (Protein N-term); Deamidated (NQ); Propionamide (C)
16	–	22	830.473	829.466	829.466	0.57	0	K.EKPLSTR.V
28	–	38	1303.62	1302.61	1302.6	14.2	0	R.HGESTFNVQER.V
71	–	78	977.563	976.556	976.571	-15.3	1	K.IYTSPLKR.A
122	–	129	1025.48	1024.47	1024.46	7.32	0	K.AQFPEDYR.R
122	–	129	1026.43	1025.43	1025.45	-18.2	0	K.AQFPEDYR.R
								+ Deamidated (NQ)
122	–	130	1181.59	1180.58	1180.56	13.4	1	K.AQFPEDYRR.W
245	–	251	921.524	920.516	920.508	9.05	1	R.FKEQTLR.V
257	–	264	1014.45	1013.44	1013.43	11.5	0	R.HGETDWNR.E
268	–	281	1586.81	1585.81	1585.78	14	0	R.FQGQIDVPLNENGR.A
268	–	281	1588.8	1587.79	1587.75	23.9	0	R.FQGQIDVPLNENGR.A
								+ 2 Deamidated (NQ)
293	–	308	1800.02	1799.02	1798.98	17.3	0	K.DVPFHHAVSSPLLRPK.D
341	–	355	1735.85	1734.85	1734.81	20.2	0	K.FEPEVEAAYPGELER.W
358	–	375	1997.04	1996.04	1996	15.2	0	R.TTPALVQMPNGENLEQVR.D
358	–	377	2268.17	2267.16	2267.13	11.7	1	R.TTPALVQMPNGENLEQVRDR.V
378	–	387	1271.59	1270.58	1270.74	-126	1	R.VVKAWELWLK.R
381	–	387	945.528	944.521	944.512	9.66	0	K.AWELWLK.R
381	–	388	1101.63	1100.63	1100.61	11.6	1	K.AWELWLKR.W
410	–	427	2172.22	2171.22	2171.2	9.18	0	K.VLLCHIVGLGIENFWLFK.Q
								+ Propionamide (C)
